# The highly diverse and complex plasmid population found in *Escherichia coli* colonising travellers to Laos and their role in antimicrobial resistance gene carriage

**DOI:** 10.1101/2022.08.22.504756

**Authors:** Ann E. Snaith, Steven J. Dunn, Robert A. Moran, Paul N. Newton, David A. B. Dance, Viengmon Davong, Esther Kuenzli, Anu Kantele, Jukka Corander, Alan McNally

## Abstract

Increased colonisation by antimicrobial resistant organisms is closely associated with international travel. This study investigated the diversity of mobile genetic elements involved with antimicrobial resistance (AMR) gene carriage in extended-spectrum beta-lactamase (ESBL) -producing *Escherichia coli* that colonised travellers to Laos. Long-read sequencing was used to reconstruct complete plasmid sequences from 49 isolates obtained from the daily stool samples of 23 travellers over a three-week period. This method revealed a collection of 105 distinct plasmids, 38.1% of which carried AMR genes. The plasmids in this population were diverse, mostly unreported and included 38 replicon types, with F-type plasmids (n=22) the most prevalent amongst those carrying AMR genes.

Fine-scale analysis of all plasmids identified numerous AMR gene contexts and emphasised the importance of IS elements, specifically members of the IS*6*/IS*26* family, in the creation of complex multi-drug resistance regions. We found a concerning convergence of ESBL and colistin resistance determinants, with three plasmids from two different F-type lineages carrying *bla*_CTX-M_ and *mcr* genes. The extensive diversity seen here highlights the worrying probability that stable new vehicles for AMR will evolve in *E. coli* populations that can disseminate internationally through travel networks.

**Impact Statement:** The global spread of AMR is closely associated with international travel. AMR is a severe global concern and has compromised treatment options for many bacterial pathogens, among them pathogens carrying ESBL and colistin resistance genes. Colonising MDR organisms have the potential to cause serious consequences. Infections caused by MDR bacteria are associated with longer hospitalisation, poorer patient outcomes, greater mortality, and higher costs compared to infections with susceptible bacteria.

This study elucidates the numerous different types of plasmids carrying AMR genes in colonising ESBL-producing *E. coli* isolates found in faecal samples from in travellers to Vientiane, Laos. Here we add to known databases of AMR plasmids by adding these MDR plasmids found in Southeast Asia, an area of high AMR prevalence. We characterised novel AMR plasmids including complex ESBL (*bla*_CTX-M_) and colistin (*mcr*) resistance co-carriage plasmids, emphasising the potential exposure of travellers to Laos to a wide variety of mobile genetic elements that may facilitate global AMR spread. This in-depth study has revealed further detail of the numerous factors that may influence AMR transfer, therefore potential routes of AMR spread internationally, and is a step towards finding methods to combat AMR spread.

**Data Summary:** Long-read sequencing data is available through National Center for Biotechnology Information under the BioProject PRJNA853172. Complete plasmid sequences have been uploaded to GenBank with accession numbers in supplementary S1. The authors confirm all supporting data, code and protocols have been provided within the article or through supplementary data files.
