## Supplementary data for "The highly diverse and complex plasmid population found in *Escherichia coli* colonising travellers to Laos and their role in antimicrobial resistance gene carriage"

### Sheet: Supplementary S1
Plasmid	GenBank Accession
pLAO1	OP242215
pLAO2	OP242216
pLAO3	OP242217
pLAO4	OP242218
pLAO5	OP242219
pLAO6	OP242220
pLAO7	OP242221
pLAO8	OP242222
pLAO9	OP242223
pLAO10	OP242224
pLAO11	OP242225
pLAO12	OP242226
pLAO13	OP242227
pLAO14	OP242228
pLAO15	OP242245
pLAO16	OP242246
pLAO17	OP242247
pLAO18	OP242248
pLAO19	OP242249
pLAO20	OP242250
pLAO21	OP242254
pLAO22	OP242255
pLAO23	OP242256
pLAO24	OP242257
pLAO25	OP242258
pLAO26	OP242259
pLAO27	OP242251
pLAO28	OP242252
pLAO29	OP242253
pLAO30	OP242260
pLAO31	OP242261
pLAO32	OP242231
pLAO33	OP242262
pLAO34	OP242263
pLAO35	OP242264
pLAO36	OP242268
pLAO37	OP242229
pLAO38	OP242269
pLAO39	OP242307
pLAO40	OP242267
pLAO41	OP242234
pLAO42	OP242235
pLAO43	OP242236
pLAO44	OP242233
pLAO45	OP242265
pLAO46	OP242266
pLAO47	OP242306
pLAO48	OP242270
pLAO49	OP242271
pLAO50	OP242272
pLAO51	OP242273
pLAO52	OP242274
pLAO53	OP242275
pLAO54	OP242276
pLAO55	OP242277
pLAO56	OP242278
pLAO57	OP242308
pLAO58	OP242279
pLAO59	OP242238
pLAO60	OP242237
pLAO61	OP242280
pLAO62	OP242281
pLAO63	OP242283
pLAO64	OP242284
pLAO65	OP242285
pLAO66	OP242286
pLAO67	OP242287
pLAO68	OP242309
pLAO69	OP242232
pLAO70	OP242310
pLAO71	OP242311
pLAO72	OP242312
pLAO73	OP242282
pLAO74	OP242313
pLAO75	OP242296
pLAO76	OP242314
pLAO77	OP242305
pLAO78	OP242289
pLAO79	OP242288
pLAO80	OP242290
pLAO81	OP242291
pLAO82	OP242230
pLAO83	OP242292
pLAO84	OP242239
pLAO85	OP242293
pLAO86	OP242294
pLAO87	OP242295
pLAO88	OP242315
pLAO89	OP242316
pLAO90	OP242317
pLAO91	OP242318
pLAO92	OP242297
pLAO93	OP242298
pLAO94	OP242299
pLAO95	OP242300
pLAO96	OP242301
pLAO97	OP242302
pLAO98	OP242303
pLAO99	OP242304
pLAO100	OP242240
pLAO101	OP242241
pLAO102	OP242242
pLAO103	OP242243
pLAO104	OP242244
pLAO105	OP156879

### Sheet: Supplementary S4
#	pLAO number	Isolate Name	Carries AMR or No AMR genes	Sequence Type	Participant	Date Isolated	Plasmid Size (bp)	Plasmidfinder Results	PubMLST Classification	Plasmid Type (Detailed)	Plasmid Type (Overarching group)	Antibiotic resistance genes
1	pLAO1	LA002	AMR	1722	3	2022-09-25	159743	IncFIA, IncFIB(AP001918), IncFIC(FII)	FIA-17 (11SNPs diff):FIB:20	FIA-17-like:FIB-20	F-type	dfrA17, aadA5, sul1, mph(A), sul2, strAB, tet(A), blaCTX-M-27
2	pLAO2	LA002	NO AMR	1722	3	2022-09-25	5284	Col(MGD2)_1, Col(Ye4449)_1	-	θ-Rep (covers both rep types)	θ-Rep	-
3	pLAO3	LA022	AMR	6856	5	2022-09-29	185337	IncX1, p0111	-	X1:p0111	cointegrate (X1:phage-plasmid)	blaCTX-M-55, blaOXA-10, aphA1, ARR-3, tet(A), dfrA14, cmlA1, ant(3")-Ia, qnrS1, floR
4	pLAO4	LA022	NO AMR	6856	5	2022-09-29	111836	IncFIB(pHCM2__1_pHCM2)	-	FIB-like	F-type	-
5	pLAO5	LA022	NO AMR	6856	5	2022-09-29	5231	ColRNAI_1	-	θ-RNA	θ-RNA	-
6	pLAO6	LA023	NO AMR	38	5	2022-09-30	150419	not typed by PlasmidFinder	FII-30	FII-30	F-type	-
7	pLAO7	LA026	NO AMR	542	5	2022-10-05	109626	IncFIB(pKPHS1)_1_pKPHS1	FIB-like	FIB-like	F-type	-
8	pLAO8	LA026	AMR	542	5	2022-10-05	105347	IncY_1	-	Y	phage-plasmid	tet(B), strAB
9	pLAO9	LA026	NO AMR	542	5	2022-10-05	13026	IncX1_1	-	X1	X-type	-
10	pLAO10	LA026	AMR	542	5	2022-10-05	8880	ColRNAI_1	-	θ-RNA	θ-RNA	qnrS1
11	pLAO11	LA028	AMR	515	5	2022-10-08	100198	IncFIB(AP001918)_1, IncFIC(FII)_1	FII-46:FIB-20	FII-46:FIB-20	F-type	aacC6, ant(3'')-Ia, floR, qnrS1, tet(M)
12	pLAO12	LA028	NO AMR	515	5	2022-10-08	4076	ColRNAI_1	-	θ-RNA	θ-RNA	-
13	pLAO13	LA030	NO AMR	542	5B	2022-09-26	8153	IncQ1_1	-	Q1	Q-type	-
14	pLAO14	LA030	AMR	542	5B	2022-09-26	145171	IncFIC(FII)_1, IncR_1	FII-46:R	FII-46:R	cointegrate (FII:46:R)	aadA2, ant(3'')-Ia, cmlA1, dfrA12, tet(A), tet(M)
15	pLAO15	LA030	NO AMR	542	5B	2022-09-26	2138	ColpVC_1	-	rolling-circle	rolling-circle	-
16	pLAO16	LA030	NO AMR	542	5B	2022-09-26	1552	not typed by PlasmidFinder	-	-	replication mechanism unknown	-
17	pLAO17	LA030	NO AMR	542	5B	2022-09-26	1531	not typed by PlasmidFinder	-	-	replication mechanism unknown	-
18	pLAO18	LA030	NO AMR	542	5B	2022-09-26	111874	IncFIB(pHCM2__1_pHCM2)	FIB-like	FIB-like	F-type	-
19	pLAO9	LA030	NO AMR	542	5B	2022-09-26	13026	IncX1_1	-	X1	X-type	-
20	pLAO19	LA033	AMR	3285	6	2022-09-25	159431	IncFIB(AP001918)_1	FII-24	FII-24	F-type	aadA5, strAB, dfrA17, sul2, tet(A)
21	pLAO20	LA033	NO AMR	3285	6	2022-09-25	5153	ColRNAI_1	-	θ-RNA	θ-RNA	-
22	pLAO21	LA033	NO AMR	3285	6	2022-09-25	2920	Col(MG828)_1	-	rolling-circle	rolling-circle	-
23	pLAO22	LA035	AMR	515	6	2022-10-04	94395	IncFIB(AP001918)_1 , IncFIC(FII)_1	FII-46:FIB-20	FII-46:FIB-20	F-type	aacC6, ant(3'')-Ia, floR, tet(M)
24	pLAO23	LA041	AMR	69	8	2022-09-20	125325	IncFIA_1, IncFIB(AP001918)_1, IncFII(pRSB107)_1_pRSB107	FIA-1:FII-1:FIB-66	FIA-1:FII-1:FIB-66	F-type	blaTEM-1B, strAB, sul2, mph(A), dfrA14, tet(B)
25	pLAO24	LA041	NO AMR	69	8	2022-09-20	5631	ColRNAI_1	-	θ-RNA	θ-RNA	-
26	pLAO25	LA041	NO AMR	69	8	2022-09-20	5167	Col156_1	-	θ-Rep	θ-Rep	-
27	pLAO26	LA041	NO AMR	69	8	2022-09-20	2042	not typed by PlasmidFinder	-	-	replication mechanism unknown	-
28	pLAO47	LA041	NO AMR	69	8	2022-09-20	1549	Col(MG828)_1	-	rolling-circle	rolling-circle	-
29	pLAO23	LA047	AMR	69	8	2022-09-25	125325	IncFIA_1, IncFIB(AP001918)_1, IncFII(pRSB107)_1_pRSB107	FIA-1:FII-1:FIB-66	FIA-1:FII-1:FIB-66	F-type	strAB, blaTEM-1B, dfrA14, mph(A), sul2, tet(B)
30	pLAO24	LA047	NO AMR	69	8	2022-09-25	5631	ColRNAI_1	-	θ-RNA	θ-RNA	-
31	pLAO25	LA047	NO AMR	69	8	2022-09-25	5167	Col156_1	-	θ-Rep	θ-Rep	-
32	pLAO26	LA047	NO AMR	69	8	2022-09-25	2042	not typed by PlasmidFinder	-	-	replication mechanism unknown	-
33	pLAO47	LA047	NO AMR	69	8	2022-09-25	1549	Col(MG828)_1	-	rolling-circle	rolling-circle	-
34	pLAO28	LA053	AMR	6984	8	2022-10-02	108526	p0111	-	p0111	phage-plasmid	blaCTX-M-55, sul2, strAB, qnrS1, aacC2d, mef(B), sul3, aadA1, dfrA12, floR
35	pLAO29	LA053	NO AMR	6984	8	2022-10-02	7470	ColRNAI_1	-	θ-RNA	θ-RNA	-
36	pLAO30	LA053	NO AMR	6984	8	2022-10-02	4663	ColRNAI_1	-	θ-RNA	θ-RNA	-
37	pLAO31	LA058	AMR	4682	9	2022-09-20	91136	p0111	-	p0111	phage-plasmid	blaCTX-M-55, blaTEM-1B, sul2, drfA14, aacC2d, strAB, tet(A), qnrS1
38	pLAO32	LA059	AMR	665	9	2022-09-20	134903	IncFIB(AP001918)_1, IncFIC(FII)_1	FII-18:FIB-1	FII-18:FIB-1	F-type	ant(3'')-Ia, aphA1, blaCTX-M-55, catA2, dfrA14, floR, lnu(F), floR, sul3
39	pLAO33	LA061	AMR	1072	9	2022-09-21	99625	IncFIB(K)_1_Kpn3, p0111_1	-	FIB(K):p0111	cointegrate (F-type:phage-plasmid)	strAB, blaTEM-1B, dfrA14, sul2
40	pLAO34	LA061	AMR	1072	9	2022-09-21	50395	IncX1_1	-	X1	X-type	aacC2d, strAB, blaCTX-M-65, floR, sul2, tet(A)
41	pLAO35	LA061	NO AMR	1072	9	2022-09-21	1934	ColpVC_1	-	rolling-circle	rolling-circle	-
42	pLAO36	LA063	AMR	101	9	2022-09-22	114563	IncN_1, IncR_1, IncX1_1	-	R:X1:N1	cointegrate (R:X1:N1)	aadA2, ant(3'')-Ia, blaTEM-1B, cmlA1, dfrA12, qnrS1, sul3, tet(A), tet(M)
43	pLAO37	LA063	AMR	101	9	2022-09-22	98177	IncFII	FII-2	FII-2	F-type	aacC2d, blaCTX-M-55, catA2, mcr-3.4, qnrS1
44	pLAO38	LA063	NO AMR	101	9	2022-09-22	96159	IncY_1	-	Y	phage-plasmid	-
45	pLAO39	LA063	NO AMR	101	9	2022-09-22	3659	ColRNAI_1	-	θ-RNA	θ-RNA	-
46	pLAO40	LA069	NO AMR	2067	11	2022-09-27	109992	IncFII(pCOO)_1_pCOO	FII-16	FII-16	F-type	-
47	pLAO41	LA069	AMR	2067	11	2022-09-27	31882	IncX4_1	-	X4	X-type	mcr1.1
48	pLAO42	LA069	NO AMR	2067	11	2022-09-27	10560	ColRNAI_1	-	θ-RNA	θ-RNA	-
49	pLAO43	LA084	AMR	69	12	2022-09-27	167161	Col156, IncFIA , IncFIB(AP001918), IncFIC(FII)	FIA-4:FII-31:FII-36:FIB-10	FIA-4:FII-31:FII-36:FIB-10:θ-Rep	cointegrate(F-type:θ-Rep )	blaTEM-1B, sul1, aadA5, mph(A), sul2, strAB, tet(A), qnrS1, aacC2a, dfrA17
50	pLAO44	LA084	AMR	69	12	2022-09-27	67433	IncFIC(FII)	FII-2	FII-2	F-type	blaCTX-M-27
51	pLAO45	LA084	NO AMR	69	12	2022-09-27	7463	Col156_1	-	θ-Rep	θ-Rep	-
52	pLAO46	LA084	NO AMR	69	12	2022-09-27	4072	Col8282_1	-	θ-Rep	θ-Rep	-
53	pLAO47	LA084	NO AMR	69	12	2022-09-27	1552	Col(MG828)_1	-	rolling-circle	rolling-circle	-
54	pLAO39	LA086	NO AMR	101	12	2022-09-29	3659	not typed by plasmidfinder	-	θ-RNA	θ-RNA	-
55	pLAO36	LA086	AMR	101	12	2022-09-29	114564	IncN_1, IncR_1, IncX1_1	-	R:X1:N1	cointegrate (R:X1:N1)	aadA2, ant(3'')-Ia, blaTEM-1B, cmlA1, dfrA12, qnrS1, sul3, tet(A), tet(M)
56	pLAO37	LA086	AMR	101	12	2022-09-29	98233	IncFII_1	FII-2	FII-2	F-type	aacC2d, blaCTX-M-55, catA2, mcr-3.4, qnrS1
57	pLAO48	LA086	NO AMR	101	12	2022-09-29	95536	IncY_1	-	Y	phage-plasmid	-
58	pLAO49	LA094	NO AMR	38	13	2022-10-02	150223	not typed by plasmidfinder	FII-30	FII-30	F-type	-
59	pLAO13	LA104	NO AMR	101	16	2022-10-01	8153	IncQ1_1	-	Q1	Q-type	-
60	pLAO39	LA104	NO AMR	101	16	2022-10-01	3659	ColRNAI_1	-	θ-RNA	θ-RNA	-
61	pLAO50	LA104	NO AMR	101	16	2022-10-01	2621	ColRNAI_1	-	θ-RNA	θ-RNA	-
62	pLAO51	LA104	NO AMR	101	16	2022-10-01	2046	not typed by PlasmidFinder	-	-	replication mechanism unknown	-
63	pLAO36	LA104	AMR	101	16	2022-10-01	114554	IncN_1, IncR_1, IncX1_1	-	R:X1:N1	cointegrate (R:X1:N1)	aadA2, ant(3'')-Ia, blaTEM-1B, cmlA1, dfrA12, qnrS1, sul3, tet(A), tet(M)
64	pLAO37	LA104	AMR	101	16	2022-10-01	98237	IncFII_1	FII-2	FII-2	F-type	aacC2d, blaCTX-M-55, catA2, mcr-3.4, qnrS1
65	pLAO52	LA104	NO AMR	101	16	2022-10-01	96015	IncY_1	-	Y	phage-plasmid	-
66	pLAO53	LA108	NO AMR	38	16	2022-10-04	3965	ColRNAI_1	-	θ-RNA	θ-RNA	-
67	pLAO36	LA110	AMR	101	16	2022-10-05	114564	IncN_1, IncR_1, IncX1_1	-	R:X1:N1	cointegrate (R:X1:N1)	aadA2, ant(3'')-Ia, blaTEM-1B, cmlA1, dfrA12, qnrS1, sul3, tet(A), tet(M)
68	pLAO37	LA110	AMR	101	16	2022-10-05	98237	IncFII_1	FII-2	FII-2	F-type	aacC2d, blaCTX-M-55, catA2, mcr-3.4, qnrS1
69	pLAO54	LA110	NO AMR	101	17	2022-10-05	93150	IncY_1	-	Y	phage-plasmid	-
70	pLAO39	LA110	NO AMR	101	16	2022-10-05	3659	ColRNAI_1	-	θ-RNA	θ-RNA	-
71	pLAO55	LA118	AMR	515	17	2022-09-25	106711	IncFIB(AP001918)_1, IncFIC(FII)_1	FII-46:FIB-20	FII-46:FIB-20	F-type	aacC6, ant(3'')-Ia, floR, mph(A), qnrS1, tet(M)
72	pLAO56	LA118	NO AMR	515	17	2022-09-25	3877	not typed by PlasmidFinder	-	-	θ-Rep	-
73	pLAO57	LA118	NO AMR	515	17	2022-09-25	3285	ColRNAI_1	-	θ-RNA	θ-RNA	-
74	pLAO58	LA118	NO AMR	515	17	2022-09-25	2460	not typed by PlasmidFinder	-	-	replication mechanism unknown	-
75	pLAO59	LA124	AMR	542	17	2022-10-03	111500	IncY_1	-	Y	phage-plasmid	ant(3'')-Ia, aadA1, aadA2, blaTEM-1B, lnu(F), mef(B), qnrS1, sul3, tet(A), tet(M)
76	pLAO60	LA124	AMR	542	17	2022-10-03	7849	IncQ1_1	-	Q1	Q-type	aac(6')-IIa, ant(2'')-Ia, blaVEB-5
77	pLAO61	LA124	NO AMR	542	17	2022-10-03	5269	ColRNAI_1	-	θ-RNA	θ-RNA	-
78	pLAO30	LA124	NO AMR	542	17	2022-10-03	4664	ColRNAI_1	-	θ-RNA	θ-RNA	-
79	pLAO15	LA124	NO AMR	542	17	2022-10-03	2137	ColpVC_1	-	rolling-circle	rolling-circle	-
80	pLAO62	LA130	AMR	410	18	2022-09-27	51823	not typed by PlasmidFinder	-	P-type	P-type	mcr-3.5
81	pLAO63	LA133	AMR	34	19	2022-09-26	139721	IncFIB(AP001918)_1, IncFII(pRSB107)_1_pRSB107	FII-1:FIB-33	FII-1:FIB-33	F-type	aadA5, strAB, blaCTX-M-27, dfrA17, erm(B), mph(A), sul1, sul2, tet(A)
82	pLAO64	LA133	NO AMR	34	19	2022-09-26	4073	not typed by PlasmidFinder	-	-	θ-Rep	-
83	pLAO65	LA153	AMR	201	21	2022-09-28	259739	IncFIA(HI1)_1_HI1, IncHI1A_1, IncHI1B(R27)_1_R27	FIA:8	FIA:8	H-type	aacC2d, aadA1, blaCTX-M-55, blaTEM-1B, dfrA12, floR, mef(B), qnrS1, sul2, sul3, tet(A), tet(M)
84	pLAO66	LA153	AMR	201	21	2022-09-28	60565	IncFIB(K)_1_Kpn3, IncX1_1	-	X1:FIB(K)	cointegrate (X1:FIB(K))	mcr-3.5
85	pLAO67	LA153	NO AMR	201	21	2022-09-28	4145	ColRNAI_1	-	θ-RNA	θ-RNA	-
86	pLAO77	LA153	NO AMR	201	21	2022-09-28	2089	Col(BS512)_1, Col(BS512)_1__NC_010656_dupe	-	rolling-circle	rolling-circle	-
87	pLAO68	LA156	AMR	10	21	2022-10-01	113769	IncFIA(HI1)_1_HI1, IncFIB(K)_1_Kpn3, IncN_1, IncX1_1	FIA-18:repN-1:FIB(K):IncX1	FIA-18:N1:FIB(K):X1	cointegrate (FIA-18:N1:FIB(K):X1)	aadA2, ant(3'')-Ia, aphA1, blaTEM-1B, cmlA1, dfrA12, mef(B), qnrS1, sul3, tet(A)
88	pLAO69	LA156	AMR	10	21	2022-10-01	105425	IncFIB(AP001918)_1, IncFIC(FII)_1	FII-46:FIB-20	FII-46:FIB-20	F-type	aacC2d, blaCTX-M-55, catA2, mcr-3.1, qnrS1, tet(M)
89	pLAO70	LA156	NO AMR	10	21	2022-10-01	40901	not typed by PlasmidFinder	-	-	phage-plasmid	-
90	pLAO71	LA156	NO AMR	10	21	2022-10-01	6024	not typed by PlasmidFinder	-	-	replication mechanism unknown	-
91	pLAO72	LA156	NO AMR	10	21	2022-10-01	4067	ColRNAI_1	-	θ-RNA	θ-RNA	-
92	pLAO68	LA160	AMR	10	21	2022-10-04	113769	IncFIA(HI1)_1_HI1, IncFIB(K)_1_Kpn3, IncN_1, IncX1_1	FIA-18:repN-1:FIB(K):IncX1	FIA-18:N1:FIB(K):X1	cointegrate (FIA-18:N1:FIB(K):X1)	aadA2, ant(3'')-Ia, aphA1, blaTEM-1B, cmlA1, dfrA12, mef(B), qnrS1, sul3, tet(A)
93	pLAO69	LA160	AMR	10	21	2022-10-04	105425	IncFIB(AP001918)_1, IncFIC(FII)_1	FII-46:FIB-20	FII-46:FIB-20	F-type	aacC2d, blaCTX-M-55, catA2, mcr-3.1, qnrS1, tet(M)
94	pLAO72	LA160	NO AMR	10	21	2022-10-04	4067	not typed by plasmidfinder	-	-	θ-RNA	-
95	pLAO39	LA160	NO AMR	10	21	2022-10-04	3659	ColRNAI_1	-	θ-RNA	θ-RNA	-
96	pLAO21	LA160	NO AMR	10	21	2022-10-04	2920	Col(MG828)_1	-	rolling-circle	rolling-circle	-
97	pLAO70	LA160	NO AMR	10	21	2022-10-04	40901	not typed by PlasmidFinder	-	-	phage-plasmid	-
98	pLAO71	LA160	NO AMR	10	21	2022-10-04	6024	not typed by PlasmidFinder	-	-	replication mechanism unknown	-
99	pLAO73	LA165	AMR	5895	23	2022-09-20	127536	IncFIA_1, IncFII_1	FIA-1:FII-2	FIA-1:FII-2	F-type	aacA4, aadA5, blaCTX-M-15, blaOXA-1, catB4, dfrA17, mph(A), sul1, tet(A)
100	pLAO74	LA165	NO AMR	5895	23	2022-09-20	33826	IncX4_2	-	X4	X-type	-
101	pLAO25	LA165	NO AMR	5895	23	2022-09-20	5164	Col156_1	-	θ-Rep	θ-Rep	-
102	pLAO75	LA165	NO AMR	5895	23	2022-09-20	4082	Col8282_1	-	θ-Rep	θ-Rep	-
103	pLAO76	LA165	NO AMR	5895	23	2022-09-20	3649	ColRNAI_1	-	θ-RNA	θ-RNA	-
104	pLAO77	LA165	NO AMR	5895	23	2022-09-20	2102	Col(BS512)_1, Col(BS512)_1__NC_010656_dupe	-	rolling-circle	rolling-circle	-
105	pLAO47	LA165	NO AMR	5895	23	2022-09-20	1546	Col(MG828)_1	-	rolling-circle	rolling-circle	-
106	pLAO13	LA170	NO AMR	542	23	2022-09-29	8153	IncQ1_1	-	Q1	Q-type	-
107	pLAO78	LA170	AMR	542	23	2022-09-29	22368	ColRNAI_1	-	θ-RNA	θ-RNA	aadA2, ant(3'')-Ia, cmlA1, dfrA12, tet(A)
108	pLAO25	LA170	NO AMR	542	23	2022-09-29	5164	Col156_1	-	θ-Rep	θ-Rep	-
109	pLAO12	LA170	NO AMR	542	23	2022-09-29	4076	ColRNAI_1	-	θ-RNA	θ-RNA	-
110	pLAO76	LA170	NO AMR	542	23	2022-09-29	3649	ColRNAI_1	-	θ-RNA	θ-RNA	-
111	pLAO77	LA170	NO AMR	542	23	2022-09-29	2101	Col(BS512)_1, Col(BS512)_1__NC_010656_dupe	-	rolling-circle	rolling-circle	-
112	pLAO79	LA170	NO AMR	542	23	2022-09-29	1541	not typed by PlasmidFinder	-	-	replication mechanism unknown	-
113	pLAO74	LA170	NO AMR	542	23	2022-09-29	33826	IncX4_2	-	X4	X-type	-
114	pLAO80	LA172	NO AMR	457	23	2022-09-30	54724	not typed by PlasmidFinder	-	-	P-type	-
115	pLAO81	LA172	NO AMR	457	23	2022-09-30	2651	Col(BS512)_1	-	rolling-circle	rolling-circle	-
116	pLAO82	LA189	AMR	34	33	2022-09-19	110949	Col440I_1, IncFII_1	FII-2:Col440l	FII2:θ-RNA	cointegrate (FII:θ-RNA)	aacC2d, qnrS1, blaCTX-M-55, catA2, mcr-3.4
117	pLAO83	LA189	AMR	34	33	2022-09-19	73226	IncFIB(K)_1_Kpn3, IncFIA(HI1)_1_HI1	FIA-18:FIB(K)	FIA-18:FIB(K)	F-type	mef(B), sul3, ant(3'')-Ia, cmlA1, aadA2, dfrA12, blaTEM-1B
118	pLAO13	LA189	NO AMR	34	33	2022-09-19	8153	IncQ1_1	-	Q1	Q-type	-
119	pLAO84	LA189	AMR	34	33	2022-09-19	5440	ColRNAI_1	-	θ-RNA	θ-RNA	tet(A)
120	pLAO57	LA189	NO AMR	34	33	2022-09-19	3285	ColRNAI_1	-	θ-RNA	θ-RNA	-
121	pLAO85	LA189	NO AMR	34	33	2022-09-19	2029	not typed by PlasmidFinder	-	-	replication mechanism unknown	-
122	pLAO11	LA200	AMR	515	33	2022-10-03	100198	IncFIB(AP001918)_1, IncFIC(FII)_1	FII-46:FIB-20	FII-46:FIB-20	F-type	aacC6, ant(3'')-Ia, floR, qnrS1, tet(M)
123	pLAO12	LA200	NO AMR	515	33	2022-10-03	4076	ColRNAI_1	-	θ-RNA	θ-RNA	-
124	pLAO86	LA205	AMR	1081	34	2022-09-21	28024	IncX1_1	-	X1	X-type	floR, sul2
125	pLAO87	LA205	AMR	1081	34	2022-09-21	24981	IncFIB(AP001918)_1	FIB:20	FIB:20	F-type	blaCTX-M-55, blaTEM-1B, tet(M)
126	pLAO35	LA205	NO AMR	1081	34	2022-09-21	1934	ColpVC_1	-	rolling-circle	rolling-circle	-
127	pLAO88	LA206	NO AMR	167	34	2022-09-22	6761	ColRNAI_1	-	θ-RNA	θ-RNA	-
128	pLAO89	LA206	NO AMR	167	34	2022-09-22	6675	ColRNAI_1	-	θ-RNA	θ-RNA	-
129	pLAO90	LA206	NO AMR	167	34	2022-09-22	4993	ColRNAI_1	-	θ-RNA	θ-RNA	-
130	pLAO91	LA206	NO AMR	167	34	2022-09-22	4072	Col8282_1	-	θ-Rep	θ-Rep	-
131	pLAO92	LA206	NO AMR	167	34	2022-09-22	2525	ColRNAI_1	-	θ-RNA	θ-RNA	-
132	pLAO88	LA207	NO AMR	617	34	2022-09-25	6761	ColRNAI_1	-	θ-RNA	θ-RNA	-
133	pLAO89	LA207	NO AMR	617	34	2022-09-25	6675	ColRNAI_1	-	θ-RNA	θ-RNA	-
134	pLAO93	LA207	NO AMR	617	34	2022-09-25	5279	ColRNAI_1	-	θ-RNA	θ-RNA	-
135	pLAO90	LA207	NO AMR	617	34	2022-09-25	4993	ColRNAI_1	-	θ-RNA	θ-RNA	-
136	pLAO91	LA207	NO AMR	617	34	2022-09-25	4072	Col8282_1	-	θ-Rep	θ-Rep	-
137	pLAO94	LA207	NO AMR	617	34	2022-09-25	2345	not typed by PlasmidFinder	-	-	replication mechanism unknown	-
138	pLAO15	LA227	NO AMR	5848	35	2022-09-21	2138	ColpVC_1	-	rolling-circle	rolling-circle	-
139	pLAO39	LA232	NO AMR	101	35	2022-09-26	3659	ColRNAI_1	-	θ-RNA	θ-RNA	-
140	pLAO37	LA232	AMR	101	35	2022-09-26	98237	IncFII_1	FII-2	FII-2	F-type	aacC2d, blaCTX-M-55, catA2, mcr-3.4, qnrS1
141	pLAO39	LA236	NO AMR	101	36	2022-09-28	3659	ColRNAI_1	-	θ-RNA	θ-RNA	-
142	pLAO95	LA238	NO AMR	298	36	2022-10-02	2857	ColRNAI_1	-	θ-RNA	θ-RNA	-
143	pLAO96	LA239	AMR	195	40	2022-09-22	45300	IncX1_1	-	X1	X-type	qnrS1, tet(M)
144	pLAO84	LA239	AMR	195	40	2022-09-22	5440	ColRNAI_1	-	θ-RNA	θ-RNA	tet(A)
145	pLAO97	LA243	NO AMR	48	40	2022-09-28	10248	not typed by PlasmidFinder	-	-	replication mechanism unknown	-
146	pLAO98	LA243	NO AMR	48	40	2022-09-28	6477	IncQ1_1	-	Q1	Q-type	-
147	pLAO51	LA243	NO AMR	48	40	2022-09-28	2043	not typed by PlasmidFinder	-	-	replication mechanism unknown	-
148	pLAO99	LA243	NO AMR	48	40	2022-09-28	1917	ColRNAI_1	-	θ-RNA	θ-RNA	-
149	pLAO100	LA249	AMR	40	40	2022-10-04	103503	IncFIB(AP001918)_1, IncFII_1	FII-2:FIB-10	FII-2:FIB-10	F-type	blaCTX-M-27
150	pLAO101	LA249	NO AMR	40	40	2022-10-04	5330	ColRNAI_1	-	θ-RNA	θ-RNA	-
151	pLAO47	LA249	NO AMR	40	40	2022-10-04	1552	Col(MG828)_1	-	rolling-circle	rolling-circle	-
152	pLAO6	LA251	NO AMR	38	40	2022-10-05	150416	not typed by PlasmidFinder	FII-30	FII-30	F-type	-
153	pLAO102	LA251	AMR	38	40	2022-10-05	78662	IncFII(pHN7A8)_1_pHN7A8	FII-novel (closest match FII-103)	FII-novel (closest match FII-103)	F-type	strAB, blaCTX-M-27, blaTEM-1B, dfrA8, sul2, tet(A)
154	pLAO23	LA275	AMR	69	8	2022-09-29	125325	IncFIA_1, IncFIB(AP001918)_1, IncFII(pRSB107)_1_pRSB107	FIA-1:FII-1:FIB-66	FIA-1:FII-1:FIB-66	F-type	strAB, blaTEM-1B, dfrA14, mph(A), sul2, tet(B)
155	pLAO24	LA275	NO AMR	69	8	2022-09-29	5631	ColRNAI_1	-	θ-RNA	θ-RNA	-
156	pLAO25	LA275	NO AMR	69	8	2022-09-29	5167	Col156_1	-	θ-Rep	θ-Rep	-
157	pLAO26	LA275	NO AMR	69	8	2022-09-29	2042	not typed by PlasmidFinder	-	-	replication mechanism unknown	-
158	pLAO47	LA275	NO AMR	69	8	2022-09-29	1549	Col(MG828)_1	-	rolling-circle	rolling-circle	-
159	pLAO103	LA294	AMR	457	16	2022-10-26	149816	IncFIB(AP001918)_1, IncFII_1	FII-2:FIB-10	FII-2:FIB-10	F-type	aadA5, strAB, blaCTX-M-27, dfrA17, mph(A), sul1, sul2, tet(A)
160	pLAO104	LA294	NO AMR	457	16	2022-10-26	4062	not typed by PlasmidFinder	-	-	θ-Rep	-
161	pLAO105	LA300	AMR	131	19B	2022-11-21	115804	Col156_1, IncFIA_1, IncFIB(AP001918)_1, IncFII(pRSB107)_1_pRSB107	FIA-2:FII-1:FIB-20	FIA-2:FII-1:FIB-20:θ-Rep	cointegrate(F-type:θ-Rep )	blaCTX-M-27
162	pLAO27	LA300	NO AMR	131	19B	2022-11-21	52036	IncN_1	-	N	N-type	-
163	pLAO25	LA300	NO AMR	131	19B	2022-11-21	5167	Col156_1	-	θ-Rep	θ-Rep	-

### Sheet: Supplementary S5
Participant	2022-09-19	2022-09-20	2022-09-21	2022-09-22	2022-09-23	2022-09-24	2022-09-25	2022-09-26	2022-09-27	2022-09-28	2022-09-29	2022-09-30	2022-10-01	2022-10-02	2022-10-03	2022-10-04	2022-10-05	2022-10-06	2022-10-07	2022-10-08	2022-10-26	Post Study 21/11
3							FIA-17-like: FIB-20, θ-Rep
5											X1:p0111, FIB-like, θ-RNA	FII-30					Y, θ-RNA, FIB-like, X1			FII-46:FIB-20, θ-RNA
5B								FII-46:R, Q1, rolling-circle, Unknown, FIB-like, X1
6							FII-24, θ-RNA, rolling-circle									FII-46:FIB-20
8		FIA-1:FII-1: FIB-66, θ-RNA, θ-Rep, Unknown, rolling-circle					FIA-1:FII-1:FIB-66, θ-RNA, θ-Rep, Unknown, rolling-circle				FIA-1:FII-1:FIB-66, θ-RNA, θ-Rep, Unknown, rolling-circle			p0111, θ-RNA
9		p0111, FII-18:FIB-1	FIB(K):p0111, X1, rolling-circle	R:X1:N, FII-2, Y, θ-RNA
11									X4, FII-16, θ-RNA
12									FIA-4:FII-31:FII-36:FIB-10: θ-Rep, FII-2, θ-Rep, rolling-circle		R:X1:N1, FII-2, θ-RNA, Y
13														FII-30
16													R:X1:N1, FII-2, Q1 θ-RNA, Unknown, Y			θ-RNA	R:X1:N1, FII-2, θ-RNA				FII-2:FIB-10, Unknown
17							FII-46:FIB-20, Unknown, θ-RNA,								Y, Q1, θ-RNA, rolling-circle		Y
18									P-type
19								FII-1:FIB-33, Unknown
19B																						FIA-2:FII-1: FIB-20:θ-Rep, N, θ-Rep
21										FIA:8, X1:FIB(K), θ-RNA, rolling-circle			FIA-18:N1: FIB(K):X1, FII-46:FIB-20,Unknown, θ-RNA			FIA-18:N1:FIB(K):X1, FII-46:FIB-20, θ-RNA, rolling-circle, Unknown
23		FIA-1:FII-2, X4, θ-Rep, θ-RNA, rolling-circle									θ-RNA, Q1, θ-Rep, θ-RNA, rolling-circle, Unknown, X4	Unknown, rolling-circle
33	FII2:θ-RNA, FIA-18:FIB(K), θ-RNA, Q1, θ-RNA, Unknown														FII-46:FIB-20, θ-RNA
34			X1, FIB:20, rolling-circle	θ-RNA, θ-Rep			θ-RNA, θ-Rep, Unknown
35			rolling-circle					FII-2, θ-RNA
36										θ-RNA				θ-RNA
40				X1, θ-RNA						Q1, Unknown, θ-RNA						FII-2:FIB-10, θ-RNA, rolling-circle	FII-novel (closest match FII-103) , FII-30
	Supplementary 5 - The spread of AMR (red) and non-AMR (blue) plasmid replicon types by participant over the study period for 49 E. coli isolates in this study. Duplicates have been omitted.
	Red - Plasmid replicon carrying AMR genes				Blue -Plasmid replicon type not carrying AMR genes

### Sheet: Supplementary S10
Plasmid Type	Backbone or Resistance Region Match		Country	Source of Plasmid	Host	Genbank Accession	pLAO Name
FII-2	Partial Backbone Region		India	human urine	E. coli	CP047407.1	pLAO37
			South Korea	human blood	E. coli	CP088774.1	pLAO100, pLAO103
			USA	human	Klebsiella pneumoniae	CP069948.1	pLAO44
	Partial Resistance Region		New Zealand	human urine	E. coli	CP032937.1	pLAO37
			USA	human rectal swab	E. coli	CP054458.1	pLAO100
			UK	human	Shigella sonnei	KX008967.1	pLAO44
FII-46:FIB-20	Partial Backbone Region		Hong Kong	pig faeces	E. coli	MK134376.1	pLAO69
			China	chicken faeces	E. coli	CP019261.1
			USA	veal	E. coli	CP063717.1
	Partial Resistance Region		Thailand	duck faeces	E. coli	MT449722.1
			New Zealand	human urine	E. coli	CP032937.1
FII-18:FIB-1	Partial Backbone Region		USA	human	E. coli	CP069572.1	pLAO32
			Canada	turkey	E. coli	CP059989.1
			-	wetland sediment	E. coli	MN158991.1
	Partial Resistance Region		Taiwan	human urine	E. coli	CP021847.1
Y-type	Partial Backbone Region		China	inhalable particles	Enterobacter	CP063951.1	pLAO59
	Partial Resistance Region		Spain	bird	E. coli	MT859326.1
			China	pig	E. coli	CP041631.1
Q-Type	Whole plasmid match		Hong Kong	shrimp	Vibrio alginolyticus	KX578338.1	pLAO60
			Hong Kong	shrimp	Vibrio parahaemolyticus	KX539265.1
ColE1-like	Whole Plasmid match		UK	pig faeces	E. fergusonii	CP057097.1	pLAO84
Supplementary S10 - Plasmids availiable in the Genbank database that match backbone, resistance regions or whole plasmids in a selection of plasmid replicon types in the pLAO database. The country, source and host of the Genbank Plasmid Match is listed.

### Sheet: Supplementary S12
GGGGTTGTAAGCCGGAACCGCCGAAATTTCCGTCAACTCCTCTAACCCCCTGCCACAAGGGCATCTAGGTCAATCATCTTGCGGTCACTCTGAAAGATTTAATTCTTTACCAACCCCAACCCCTGCAACGAAGTCGGGATCGTGAGAAACCAATAGCAGAGTGCCTGGGTAGTCCGCCAGGACCTGAGTGAGCAACTGACGCGAGGGGTGATCCAGATGGTTGTCCGGTTCATCGAGCAGCAGCAGGTCGGGCAGTTGCGCCAGTACCATCAGCAGACCCAGTTTTAACCTCTCCCCCCCACTCAGACCATGACAAGGCGTCAGAGCACGATCGCCGCGCAGGGCTATGCCCGCCAGCCGTGTTCTCGCATCACTCTCGGCCAGTGTCGGAGCCACTGT…
S12 - The novel transposon Tn7514 Sequence.
